# Lateral hypothalamic GABAergic projections to the dorsal pons and lateral preoptic area in feeding, predation, and reinforcement

**DOI:** 10.64898/2026.08.13.744663

**Authors:** Yi Huang, Will Fan, Olivia Knuth, Alexander C. Jackson, Natale R. Sciolino

## Abstract

Lateral hypothalamic GABAergic (LHA^GABA^) neurons regulate arousal, feeding, and reward-related behaviors, but how their downstream projections coordinate motivated behaviors across domains remains incompletely defined. Our histological analyses revealed that LHA^GABA^ fibers were distributed across the dorsal pons (DP) subregions, including the peri-locus coeruleus, laterodorsal tegmentum, and Barrington’s nucleus, and extend throughout the lateral preoptic area (LPO), thereby refining existing anatomical descriptions. We then used optogenetics to systematically compare the effects of activating LHA^GABA^ somata and their projections to the DP and LPO across assays of feeding, non-food-directed gnawing, predatory behavior, real-time place preference, and operant self-stimulation. In sated mice, optogenetic activation of LHA^GABA^ somata or their terminals in the DP or LPO increased caloric food intake, whereas non-caloric cellulose intake was minimally affected during terminal stimulation. Across conditions, activation increased gnawing and shredding of non-food objects while reducing inactivity. In cricket hunting, stimulation increased cricket killing and consumption relative to controls. Similarly, all stimulation conditions supported positive-valence and reinforcement-related responding, as indicated by real-time place preference and operant self-stimulation. Together, these results provide new functional evidence that activation of LHA^GABA^ somata and projections to both the DP and LPO recruit largely overlapping behavioral responses across feeding, non-food behavior, predatory hunting, and reinforcement-related assays. These findings support a distributed hypothalamic output architecture in which major ascending and descending LHA^GABA^ pathways contribute to a shared motivational repertoire rather than wholly discrete behavioral functions.
