## Supplemental Material_Statistics for "Lateral hypothalamic GABAergic projections to the dorsal pons and lateral preoptic area in feeding, predation, and reinforcement"

### Sheet: Fig. 2
Target	Test	Measure	Figure	Group size (n)	Statistic	Result	Significant	Symbol for Significance
LHAGABA	Food Preference Test	Food intake (g)	Fig. 2B left	n=11 M5+F6; EYFP	Two-way RM ANOVA
				n=12 M7+F5; ChR2	Bonferroni's multiple comparision test
					Frequency x Opsin Interaction	F (1.830, 38.43) = 10.57, P=0.0003	Yes
					0: EYFP vs ChR2	P=0.0466	Yes	*, black
					5: EYFP vs ChR2	P=0.0017	Yes	**, black
					10: EYFP vs ChR2	P<0.0001	Yes	***, black
					20: EYFP vs ChR2	P=0.0003	Yes	***, black
					EYFP:0 vs 5	P=0.0625	ns
					EYFP:0 vs 10	P=0.2729	ns
					EYFP:0 vs 20	P=0.0389	Yes
					EYFP:5 vs 10	P>0.9999	ns
					EYFP:5 vs 20	P>0.9999	ns
					EYFP:10 vs 20	P>0.9999	ns
					ChR2:0 vs 5	P=0.0069	Yes	**, green
					ChR2:0 vs 10	P=0.0002	Yes	***, green
					ChR2:0 vs 20	P=0.0012	Yes	**, green
					ChR2:5 vs 10	P>0.9999	ns	ns, green
					ChR2:5 vs 20	P>0.9999	ns	ns, green
					ChR2:10 vs 20	P>0.9999	ns	ns, green
					Frequency Main Effect	F (1.830, 38.43) = 13.77, P<0.0001	Yes
					Opsin Main Effect	F (1, 21) = 42.45, P<0.0001	Yes
LHAGABA-DP	Food Preference Test	Food intake (g)	Fig. 2B mid	n=9 M5+F4; EYFP	Two-way RM ANOVA
				n=15 M7+F8; ChR2	Bonferroni's multiple comparision test
					Frequency x Opsin Interaction	F (2.649, 58.27) = 28.87, P<0.0001	Yes
					0: EYFP vs ChR2	P=0.1173	ns
					5: EYFP vs ChR2	P=0.0007	Yes	***, black
					10: EYFP vs ChR2	P<0.0001	Yes	***, black
					20: EYFP vs ChR2	P<0.0001	Yes	***, black
					EYFP:0 vs 5	P>0.9999	ns
					EYFP:0 vs 10	P>0.9999	ns
					EYFP:0 vs 20	P=0.0681	ns
					EYFP:5 vs 10	P=0.6393	ns
					EYFP:5 vs 20	P=0.2004	ns
					EYFP:10 vs 20	P=0.6184	ns
					ChR2:0 vs 5	P=0.0035	Yes	**, green
					ChR2:0 vs 10	P<0.0001	Yes	***, green
					ChR2:0 vs 20	P<0.0001	Yes	***, green
					ChR2:5 vs 10	P=0.0002	Yes	***, green
					ChR2:5 vs 20	P<0.0001	Yes	***, green
					ChR2:10 vs 20	P=0.0054	Yes	**, green
					Frequency Main Effect	F (2.649, 58.27) = 40.62, P<0.0001	Yes
					0 vs. 5	P=0.0139	*
					0 vs. 10	P=0.0002	***
					0 vs. 20	P<0.0001	***
					5 vs. 10	P=0.0004	***
					5 vs. 20	P<0.0001	***
					10 vs. 20	P=0.0028	**
					Opsin Main Effect	F (1, 22) = 39.90, P<0.0001	Yes
LHAGABA-LPO	Food Preference Test	Food intake (g)	Fig. 2B right	n=11 M5+F6; EYFP	Two-way RM ANOVA
				n=14 M7+F7; ChR2	Bonferroni's multiple comparision test
					Frequency x Opsin Interaction	F (2.245, 51.65) = 17.80, P<0.0001	Yes
					0: EYFP vs ChR2	P=0.9430	ns
					5: EYFP vs ChR2	P=0.0032	Yes	**, black
					10: EYFP vs ChR2	P=0.0002	Yes	***, black
					20: EYFP vs ChR2	P<0.0001	Yes	***, black
					EYFP:0 vs 5	P>0.9999	ns
					EYFP:0 vs 10	P=0.3392	ns
					EYFP:0 vs 20	P>0.9999	ns
					EYFP:5 vs 10	P>0.9999	ns
					EYFP:5 vs 20	P>0.9999	ns
					EYFP:10 vs 20	P>0.9999	ns
					ChR2:0 vs 5	P=0.0124	Yes	*, green
					ChR2:0 vs 10	P=0.0008	Yes	***, green
					ChR2:0 vs 20	P<0.0001	Yes	***, green
					ChR2:5 vs 10	P=0.0038	Yes	**, green
					ChR2:5 vs 20	P=0.0007	Yes	***, green
					ChR2:10 vs 20	P>0.9999	ns	ns, green
					Frequency Main Effect	F (2.245, 51.65) = 20.66, P<0.0001	Yes
					0 vs. 5	P=0.017	Yes
					0 vs. 10	P=0.0023	Yes
					0 vs. 20	P=0.0008	Yes
					5 vs. 10	P=0.0074	Yes
					5 vs. 20	P=0.0031	Yes
					10 vs. 20	P>0.9999	ns
					Opsin Main Effect	F (1, 23) = 33.82, P<0.0001	Yes
LHAGABA	Food Preference Test	Cellulose intake (g)	Fig. 2C left	n=11 M5+F6; EYFP	Two-way RM ANOVA
				n=12 M7+F5; ChR2	Bonferroni's multiple comparision test
					Frequency x Opsin Interaction	F (1.961, 41.18) = 4.170, P=0.0231	Yes
					0: EYFP vs ChR2	P=0.2824	ns
					5: EYFP vs ChR2	P=0.4906	ns
					10: EYFP vs ChR2	P=0.0272	Yes	*, black
					20: EYFP vs ChR2	P=0.1029	ns
					EYFP:0 vs 5	P=0.4422	ns
					EYFP:0 vs 10	P=0.201	ns
					EYFP:0 vs 20	P>0.9999	ns
					EYFP:5 vs 10	P>0.9999	ns
					EYFP:5 vs 20	P=0.3007	ns
					EYFP:10 vs 20	P=0.1042	ns
					ChR2:0 vs 5	P=0.0083	Yes	**, green
					ChR2:0 vs 10	P=0.0698	ns	ns, green
					ChR2:0 vs 20	P=0.5045	ns	ns, green
					ChR2:5 vs 10	P=0.1967	ns	ns, green
					ChR2:5 vs 20	P>0.9999	ns	ns, green
					ChR2:10 vs 20	P>0.9999	ns	ns, green
					Frequency Main Effect	F (1.961, 41.18) = 4.082, P=0.0248	Yes
					0 vs. 5	P=0.013	*
					0 vs. 10	P=0.0312	*
					0 vs. 20	P=0.2833	ns
					5 vs. 10	P=0.3533	ns
					5 vs. 20	P=0.9483	ns
					10 vs. 20	P=0.4192	ns
					Opsin Main Effect	F (1, 21) = 3.824, P=0.0640	ns
LHAGABA-DP	Food Preference Test	Cellulose intake (g)	Fig. 2C mid	n=9 M5+F4; EYFP	Two-way RM ANOVA
				n=15 M7+F8; ChR2	Bonferroni's multiple comparision test
					Frequency x Opsin Interaction	F (1.187, 26.11) = 1.444, P=0.2457	ns
					Frequency Main Effect	F (1.187, 26.11) = 1.748, P=0.1988	ns
					Opsin Main Effect	F (1, 22) = 2.095, P=0.1619	ns
LHAGABA-LPO	Food Preference Test	Cellulose intake (g)	Fig. 2C right	n=11 M5+F6; EYFP	Two-way RM ANOVA
				n=14 M7+F7; ChR2	Bonferroni's multiple comparision test
					Frequency x Opsin Interaction	F (1.376, 31.64) = 1.839, P=0.1834	ns
					Frequency Main Effect	F (1.376, 31.64) = 2.816, P=0.0918	ns
					Opsin Main Effect	F (1, 23) = 1.975, P=0.1733	ns

### Sheet: Fig. 3
Target	Test	Measure	Figure	Group size (n)	Statistic	Result	Significant	Symbol for Significance
LHAGABA	Non-Food Behavior Test	Gnawing and shredding (min)	Fig. 3C top left	n=11 M5+F6; EYFP	Two-way RM ANOVA
				n=12 M7+F5; ChR2	Bonferroni's multiple comparision test
					Frequency x Opsin Interaction	F (1.963, 41.22) = 56.22, P<0.0001	Yes
					0: EYFP vs ChR2	P=0.3819	ns
					5: EYFP vs ChR2	P<0.0001	Yes	***, black
					10: EYFP vs ChR2	P<0.0001	Yes	***, black
					20: EYFP vs ChR2	P<0.0001	Yes	***, black
					EYFP:0 vs 5	P>0.9999	ns
					EYFP:0 vs 10	P>0.9999	ns
					EYFP:0 vs 20	P>0.9999	ns
					EYFP:5 vs 10	P>0.9999	ns
					EYFP:5 vs 20	P>0.9999	ns
					EYFP:10 vs 20	P>0.9999	ns
					ChR2:0 vs 5	P=0.0002	Yes	***, green
					ChR2:0 vs 10	P<0.0001	Yes	***, green
					ChR2:0 vs 20	P<0.0001	Yes	***, green
					ChR2:5 vs 10	P=0.0009	Yes	***, green
					ChR2:5 vs 20	P=0.0096	Yes	**, green
					ChR2:10 vs 20	P=0.5120	ns	ns, green
					Frequency Main Effect	F (1.963, 41.22) = 55.77, P<0.0001	Yes
					0 vs. 5	P=0.0031	**
					0 vs. 10	P=0.0006	***
					0 vs. 20	P=0.0009	***
					5 vs. 10	P=0.0132	*
					5 vs. 20	P=0.0457	*
					10 vs. 20	P=0.8562	ns
					Opsin Main Effect	F (1, 21) = 135.0, P<0.0001	Yes
LHAGABA-DP	Non-Food Behavior Test	Gnawing and shredding	Fig. 3C top middle	n=9 M5+F4; EYFP	Two-way RM ANOVA
		(min)		n=15 M7+F8; ChR2	Bonferroni's multiple comparision test
					Frequency x Opsin Interaction	F (1.787, 39.31) = 15.36, P<0.0001	Yes
					0: EYFP vs ChR2	P=0.9481	ns
					5: EYFP vs ChR2	P=0.0588	ns
					10: EYFP vs ChR2	P<0.0001	Yes	***, black
					20: EYFP vs ChR2	P=0.0001	Yes	***, black
					EYFP:0 vs 5	P=0.2184	ns
					EYFP:0 vs 10	P>0.9999	ns
					EYFP:0 vs 20	P=0.8231	ns
					EYFP:5 vs 10	P=0.1608	ns
					EYFP:5 vs 20	P>0.9999	ns
					EYFP:10 vs 20	P>0.9999	ns
					ChR2:0 vs 5	P=0.0028	Yes	**, green
					ChR2:0 vs 10	P=0.0004	Yes	***, green
					ChR2:0 vs 20	P<0.0001	Yes	***, green
					ChR2:5 vs 10	P=0.0012	Yes	**, green
					ChR2:5 vs 20	P=0.0002	Yes	***, green
					ChR2:10 vs 20	P=0.4284	ns	ns, green
					Frequency Main Effect	F (1.787, 39.31) = 18.36, P<0.0001	Yes
					0 vs. 5	P=0.0003	***
					0 vs. 10	P=0.0019	**
					0 vs. 20	P=0.0003	***
					5 vs. 10	P=0.0337	*
					5 vs. 20	P=0.0033	**
					10 vs. 20	P=0.1867	ns
					Opsin Main Effect	F (1, 22) = 14.00, P=0.0011	Yes
LHAGABA-LPO	Non-Food Preference Test	Gnawing and shredding (min)	Fig. 3C top right	n=11 M5+F6; EYFP	Two-way RM ANOVA
				n=14 M7+F7; ChR2	Bonferroni's multiple comparision test
					Frequency x Opsin Interaction	F (1.914, 44.02) = 31.33, P<0.0001	Yes
					0: EYFP vs ChR2	P=0.0949	ns
					5: EYFP vs ChR2	P=0.0019	Yes	**, black
					10: EYFP vs ChR2	P<0.0001	Yes	***, black
					20: EYFP vs ChR2	P<0.0001	Yes	***, black
					EYFP:0 vs 5	P>0.9999	ns
					EYFP:0 vs 10	P>0.9999	ns
					EYFP:0 vs 20	P>0.9999	ns
					EYFP:5 vs 10	P>0.9999	ns
					EYFP:5 vs 20	P>0.9999	ns
					EYFP:10 vs 20	P>0.9999	ns
					ChR2:0 vs 5	P=0.0424	Yes	*, green
					ChR2:0 vs 10	P<0.0001	Yes	***, green
					ChR2:0 vs 20	P<0.0001	Yes	***, green
					ChR2:5 vs 10	P<0.0001	Yes	***, green
					ChR2:5 vs 20	P<0.0001	Yes	***, green
					ChR2:10 vs 20	P=0.3260	ns	ns, green
					Frequency Main Effect	F (1.914, 44.02) = 42.41, P<0.0001	Yes
					0 vs. 5	P=0.0237	*
					0 vs. 10	P=0.0003	***
					0 vs. 20	P<0.0001	****
					5 vs. 10	P=0.001	***
					5 vs. 20	P=0.0003	***
					10 vs. 20	P=0.1903	ns
					Opsin Main Effect	F (1, 23) = 57.62, P<0.0001	Yes
LHAGABA	Non-Food Preference Test	Inactivity	Fig. 3C bottom left	n=11 M5+F6; EYFP	Two-way RM ANOVA
		(min)		n=12 M7+F5; ChR2	Bonferroni's multiple comparision test
					Frequency x Opsin Interaction	F (2.294, 48.17) = 63.03, P<0.0001	Yes
					0: EYFP vs ChR2	P=0.2860	ns
					5: EYFP vs ChR2	P<0.0001	Yes	***, black
					10: EYFP vs ChR2	P<0.0001	Yes	***, black
					20: EYFP vs ChR2	P<0.0001	Yes	***, black
					EYFP:0 vs 5	P=0.1644	ns
					EYFP:0 vs 10	P=0.6336	ns
					EYFP:0 vs 20	P=0.2286	ns
					EYFP:5 vs 10	P>0.9999	ns
					EYFP:5 vs 20	P>0.9999	ns
					EYFP:10 vs 20	P>0.9999	ns
					ChR2:0 vs 5	P<0.0001	Yes	***, green
					ChR2:0 vs 10	P<0.0001	Yes	***, green
					ChR2:0 vs 20	P<0.0001	Yes	***, green
					ChR2:5 vs 10	P=0.4365	ns	ns, green
					ChR2:5 vs 20	P=0.1326	ns	ns, green
					ChR2:10 vs 20	P>0.9999	ns	ns, green
					Frequency Main Effect	F (2.294, 48.17) = 33.01, P<0.0001	Yes
					0 vs. 5	P=0.0130	*
					0 vs. 10	P=0.0198	*
					0 vs. 20	P=0.0235	*
					5 vs. 10	P>0.9999	ns
					5 vs. 20	P>0.9999	ns
					10 vs. 20	P>0.9999	ns
					Opsin Main Effect	F (1, 21) = 162.8, P<0.0001	Yes
LHAGABA-DP	Non-Food Preference Test	Inactivity	Fig. 3C bottom middle	n=9 M5+F4; EYFP	Two-way RM ANOVA
		(min)		n=15 M7+F8; ChR2	Bonferroni's multiple comparision test
					Frequency x Opsin Interaction	F (1.707, 37.55) = 16.23, P<0.0001	Yes
					0: EYFP vs ChR2	P=0.5670	ns
					5: EYFP vs ChR2	P=0.0427	Yes	*, black
					10: EYFP vs ChR2	P=0.0002	Yes	***, black
					20: EYFP vs ChR2	P=0.0001	Yes	***, black
					EYFP:0 vs 5	P>0.9999	ns
					EYFP:0 vs 10	P>0.9999	ns
					EYFP:0 vs 20	P>0.9999	ns
					EYFP:5 vs 10	P>0.9999	ns
					EYFP:5 vs 20	P>0.9999	ns
					EYFP:10 vs 20	P=0.3262	ns
					ChR2:0 vs 5	P=0.0063	Yes	**, green
					ChR2:0 vs 10	P=0.0003	Yes	***, green
					ChR2:0 vs 20	P<0.0001	Yes	***, green
					ChR2:5 vs 10	P=0.0019	Yes	**, green
					ChR2:5 vs 20	P=0.0002	Yes	***, green
					ChR2:10 vs 20	P=0.3168	ns	ns, green
					Frequency Main Effect	F (1.707, 37.55) = 16.00, P<0.0001	Yes
					0 vs. 5	P=0.0184	Yes
					0 vs. 10	P=0.0122	Yes
					0 vs. 20	P=0.0003	Yes
					5 vs. 10	P=0.0613	ns
					5 vs. 20	P=0.0010	Yes
					10 vs. 20	P=0.0314	Yes
					Opsin Main Effect	F (1, 22) = 11.25, P=0.0029	Yes
LHAGABA-LPO	Non-Food Preference Test	Inactivity	Fig. 3 Bottom right	n=11 M5+F6; EYFP	Two-way RM ANOVA
		(min)		n=14 M7+F7; ChR2	Bonferroni's multiple comparision test
					Frequency x Opsin Interaction	F (2.068, 47.56) = 33.22, P<0.0001	Yes
					0: EYFP vs ChR2	P=0.6751	ns
					5: EYFP vs ChR2	P<0.0001	Yes	***, black
					10: EYFP vs ChR2	P<0.0001	Yes	***, black
					20: EYFP vs ChR2	P<0.0001	Yes	***, black
					EYFP:0 vs 5	P>0.9999	ns
					EYFP:0 vs 10	P>0.9999	ns
					EYFP:0 vs 20	P>0.9999	ns
					EYFP:5 vs 10	P>0.9999	ns
					EYFP:5 vs 20	P>0.9999	ns
					EYFP:10 vs 20	P>0.9999	ns
					ChR2:0 vs 5	P=0.0007	Yes	***, green
					ChR2:0 vs 10	P<0.0001	Yes	***, green
					ChR2:0 vs 20	P<0.0001	Yes	***, green
					ChR2:5 vs 10	P<0.0001	Yes	***, green
					ChR2:5 vs 20	P<0.0001	Yes	***, green
					ChR2:10 vs 20	P>0.9999	ns	ns, green
					Frequency Main Effect	F (2.068, 47.56) = 28.25, P<0.0001	Yes
					0 vs. 5	P=0.0241	Yes
					0 vs. 10	P=0.0014	Yes
					0 vs. 20	P=0.0016	Yes
					5 vs. 10	P=0.0024	Yes
					5 vs. 20	P=0.0028	Yes
					10 vs. 20	P>0.9999	ns
					Opsin Main Effect	F (1, 23) = 65.29, P<0.0001	Yes

### Sheet: Fig. 4
Target	Test	Measure	Figure	Group size (n)	Statistic	Result	Significant	Symbol for Significance
LHAGABA	Cricket Hunting Task	Killed crickets (#)	Fig. 4B top left	n=11 M5+F6; EYFP	Two-way RM ANOVA
				n=9 M5+F4; ChR2	Bonferroni's multiple comparision test
					Frequency x Opsin Interaction	F (1.8, 33) = 4.0, P=0.031	Yes
					5: EYFP vs ChR2	P<0.001	Yes	***, black
					10: EYFP vs ChR2	P<0.001	Yes	***, black
					20: EYFP vs ChR2	P=0.003	Yes	**, black
					EYFP:5 vs 10	P=0.396	ns	ns, grey
					EYFP:5 vs 20	P=0.021	Yes	*, grey
					EYFP:10 vs 20	P=0.015	Yes	*, grey
					ChR2:5 vs 10	P=0.022	Yes	*, green
					ChR2:5 vs 20	P=0.007	Yes	**, green
					ChR2:10 vs 20	P>0.999	ns	ns, green
					Frequency Main Effect	F (1.8, 33) = 18, P<0.001	Yes
					5 vs. 10	P=0.008	Yes
					5 vs. 20	P<0.001	Yes
					10 vs. 20	P=0.126	ns
					Opsin Main Effect	F (1, 18) = 32, P<0.001	Yes
LHAGABA-DP	Cricket Hunting Task	Killed crickets (#)	Fig. 4B top middle	n=8 M5+F3; EYFP	Two-way RM ANOVA
				n=15 M7+F8; ChR2	Bonferroni's multiple comparision test
					Frequency x Opsin Interaction	F (1.8, 39) = 15, P<0.001	Yes
					5: EYFP vs ChR2	P=0.010	Yes	*, black
					10: EYFP vs ChR2	P<0.001	Yes	***, black
					20: EYFP vs ChR2	P<0.001	Yes	***, black
					EYFP:5 vs 10	P>0.999	ns	ns, grey
					EYFP:5 vs 20	P=0.057	ns	P=0.06, grey
					EYFP:10 vs 20	P=0.203	ns	ns, grey
					ChR2:5 vs 10	P<0.001	Yes	***, green
					ChR2:5 vs 20	P<0.001	Yes	***, green
					ChR2:10 vs 20	P<0.001	Yes	***, green
					Frequency Main Effect	F (1.8, 39) = 38, P<0.001	Yes
					5 vs. 10	P=0.001	Yes
					5 vs. 20	P<0.001	Yes
					10 vs. 20	P<0.001	Yes
					Opsin Main Effect	F (1, 21) = 26, P<0.001	Yes
LHAGABA-LPO	Cricket Hunting Task	Killed crickets (#)	Fig. 4B top right	n=9 M4+F5; EYFP	Two-way RM ANOVA
				n=14 M7+F7; ChR2	Bonferroni's multiple comparision test
					Frequency x Opsin Interaction	F (1.5, 32) = 7.9, P=0.003	Yes
					5: EYFP vs ChR2	P=0.017	Yes	*, black
					10: EYFP vs ChR2	P<0.001	Yes	***, black
					20: EYFP vs ChR2	P<0.001	Yes	***, black
					EYFP:5 vs 10	P=0.507	ns	ns, grey
					EYFP:5 vs 20	P=0.131	ns	ns, grey
					EYFP:10 vs 20	P=0.159	ns	ns, grey
					ChR2:5 vs 10	P=0.001	Yes	**, green
					ChR2:5 vs 20	P<0.001	Yes	***, green
					ChR2:10 vs 20	P=0.003	Yes	**, green
					Frequency Main Effect	F (1.5, 32) = 25, P<0.001	Yes
					5 vs. 10	P<0.001	Yes
					5 vs. 20	P<0.001	Yes
					10 vs. 20	P<0.001	Yes
					Opsin Main Effect	F (1, 21) = 20, P<0.001	Yes
LHAGABA	Cricket Hunting Task	Eaten crickets (#)	Fig. 4B bottom left	n=11 M5+F6; EYFP	Two-way RM ANOVA
				n=9 M5+F4; ChR2	Bonferroni's multiple comparision test
					Frequency x Opsin Interaction	F (1.6, 29) = 9.5, P=0.001	Yes
					5: EYFP vs ChR2	P=0.002	Yes	**, black
					10: EYFP vs ChR2	P<0.001	Yes	***, black
					20: EYFP vs ChR2	P<0.001	Yes	***, black
					EYFP:5 vs 10	P=0.501	ns	ns, grey
					EYFP:5 vs 20	P=0.020	Yes	*, grey
					EYFP:10 vs 20	P=0.049	Yes	*, grey
					ChR2:5 vs 10	P=0.004	Yes	**, green
					ChR2:5 vs 20	P<0.001	Yes	***, green
					ChR2:10 vs 20	P>0.999	ns	ns, green
					Frequency Main Effect	F (1.6, 29) = 26, P<0.001	Yes
					5 vs. 10	P=0.009	Yes
					5 vs. 20	P<0.001	Yes
					10 vs. 20	P=0.200	ns
					Opsin Main Effect	F (1, 18) = 60, P<0.001	Yes
LHAGABA-DP	Cricket Hunting Task	Eaten crickets (#)	Fig. 4B bottom middle	n=8 M5+F3; EYFP	Two-way RM ANOVA
				n=15 M7+F8; ChR2	Bonferroni's multiple comparision test
					Frequency x Opsin Interaction	F (1.8, 38) = 25, P<0.001	Yes
					5: EYFP vs ChR2	P=0.014	Yes	*, black
					10: EYFP vs ChR2	P<0.001	Yes	***, black
					20: EYFP vs ChR2	P<0.001	Yes	***, black
					EYFP:5 vs 10	P>0.999	ns	ns, grey
					EYFP:5 vs 20	P=0.060	ns	P=0.06, grey
					EYFP:10 vs 20	P=0.148	ns	ns, grey
					ChR2:5 vs 10	P=0.003	Yes	**, green
					ChR2:5 vs 20	P<0.001	Yes	***, green
					ChR2:10 vs 20	P<0.001	Yes	***, green
					Frequency Main Effect	F (1.8, 38) = 42, P<0.001	Yes
					5 vs. 10	P=0.004	Yes
					5 vs. 20	P<0.001	Yes
					10 vs. 20	P<0.001	Yes
					Opsin Main Effect	F (1, 21) = 33, P<0.001	Yes
LHAGABA-LPO	Cricket Hunting Task	Eaten crickets (#)	Fig. 4B bottom right	n=9 M4+F5; EYFP	Two-way RM ANOVA
				n=14 M7+F7; ChR2	Bonferroni's multiple comparision test
					Frequency x Opsin Interaction	F (1.8, 38) = 18, P<0.001	Yes
					5: EYFP vs ChR2	P=0.034	Yes	*, black
					10: EYFP vs ChR2	P=0.002	Yes	**, black
					20: EYFP vs ChR2	P<0.001	Yes	***, black
					EYFP:5 vs 10	P>0.999	ns	ns, grey
					EYFP:5 vs 20	P=0.149	ns	ns, grey
					EYFP:10 vs 20	P=0.311	ns	ns, grey
					ChR2:5 vs 10	P=0.001	Yes	**, green
					ChR2:5 vs 20	P<0.001	Yes	***, green
					ChR2:10 vs 20	P<0.001	Yes	***, green
					Frequency Main Effect	F (1.8, 38) = 30, P<0.001	Yes
					5 vs. 10	P=0.002	Yes
					5 vs. 20	P<0.001	Yes
					10 vs. 20	P<0.001	Yes
					Opsin Main Effect	F (1, 21) = 16, P<0.001	Yes

### Sheet: Fig. 5
Target	Test	Measure	Figure	Group size (n)	Statistic	Result	Significant	Symbol for Significance
LHA-GABA	Real Time Place Preference	Time in stim zone (%)	Fig. 5C Left	n=11 M5+F6; EYFP	Two-way RM ANOVA
				n=10 M6+F4; ChR2	Bonferroni's multiple comparision test
					Frequency x Opsin Interaction	F (1.865, 35.44) = 11.62, P=0.0002	Yes
					0: EYFP vs ChR2	P=0.3744	ns
					5: EYFP vs ChR2	P<0.0001	Yes	***, black
					10: EYFP vs ChR2	P<0.0001	Yes	***, black
					EYFP:0 vs 5	P>0.9999	ns
					EYFP:0 vs 10	P>0.9999	ns
					EYFP:5 vs 10	P=0.8246	ns
					ChR2:0 vs 5	P=0.0002	Yes	***, green
					ChR2:0 vs 10	P=0.0002	Yes	***, green
					ChR2:5 vs 10	P=0.2878	ns	ns, green
					Frequency Main Effect	F (1.865, 35.44) = 15.71 , P<0.0001	Yes
					0 vs. 5	P=0.0357	Yes
					0 vs. 10	P=0.0038	Yes
					5 vs. 10	P=0.2831	ns
					Opsin Main Effect	F (1, 19) = 98.77, P<0.0001	Yes
LHA-GABA-DP	Real Time Place Preference	Time in stim zone (%)	Fig. 5C middle	n=9 M5+F4; EYFP	Two-way RM ANOVA
				n=15 M7+F8; ChR2	Bonferroni's multiple comparision test
					Frequency x Opsin Interaction	F (1.973, 43.40) = 10.23, P=0.0002	Yes
					0: EYFP vs ChR2	P=0.5997	ns
					5: EYFP vs ChR2	P=0.0022	Yes	**, black
					10: EYFP vs ChR2	P<0.0001	Yes	***, black
					EYFP:0 vs 5	P=0.4393	ns
					EYFP:0 vs 10	P>0.9999	ns
					EYFP:5 vs 10	P=0.1981	ns
					ChR2:0 vs 5	P=0.0002	Yes	***, green
					ChR2:0 vs 10	P<0.0001	Yes	***, green
					ChR2:5 vs 10	P=0.0560	ns	ns, green
					Frequency Main Effect	F (1.973, 43.40) = 8.957 , P=0.0006	Yes
					0 vs. 5	P=0.5380	ns
					0 vs. 10	P=0.0016	Yes
					5 vs. 10	P=0.0085	Yes
					Opsin Main Effect	F (1, 22) = 22.96, P<0.0001	Yes
LHA-GABA-LPO	Real Time Place Preference	Time in stim zone (%)	Fig. 5C Right	n=11 M5+F6; EYFP	Two-way RM ANOVA
				n=14 M7+F7; ChR2	Bonferroni's multiple comparision test
					Frequency x Opsin Interaction	F (1.642, 36.13) = 16.09, P<0.0001	Yes
					0: EYFP vs ChR2	P=0.5044	ns
					5: EYFP vs ChR2	P=0.0002	Yes	***, black
					10: EYFP vs ChR2	P<0.0001	Yes	***, black
					EYFP:0 vs 5	P>0.9999	ns
					EYFP:0 vs 10	P>0.9999	ns
					EYFP:5 vs 10	P>0.9999	ns
					ChR2:0 vs 5	P<0.0001	Yes	***, green
					ChR2:0 vs 10	P<0.0001	Yes	***, green
					ChR2:5 vs 10	P=0.0002	Yes	***, green
					Frequency Main Effect	F (1.642, 36.13) = 21.77, P<0.0001	Yes
					0 vs. 5	P=0.0034	Yes
					0 vs. 10	P=0.0004	Yes
					5 vs. 10	P=0.0055	Yes
					Opsin Main Effect	F (1, 22) = 59.76, P<0.0001	Yes
LHA-GABA	Self-stimulation	Number of stimulations	Fig. 5D Left	n=11 M5+F6; EYFP	Two-way RM ANOVA
				n=10 M6+F4; ChR2	Bonferroni's multiple comparision test
					Frequency x Opsin Interaction	F (1.334, 37.36) = 54.79, P<0.0001	Yes
					0: EYFP vs ChR2	P=0.4008	ns
					5: EYFP vs ChR2	P<0.0001	Yes	***, black
					10: EYFP vs ChR2	P<0.0001	Yes	***, black
					EYFP:0 vs 5	P>0.9999	ns
					EYFP:0 vs 10	P=0.4006	ns
					EYFP:5 vs 10	P=0.5345	ns
					ChR2:0 vs 5	P<0.0001	Yes	***, green
					ChR2:0 vs 10	P<0.0001	Yes	***, green
					ChR2:5 vs 10	P=0.2608	ns	ns, green
					Frequency Main Effect	F (1.334, 37.36) = 57.09 , P<0.0001	Yes
					0 vs. 5	P=0.0023	Yes
					0 vs. 10	P=0.0045	Yes
					5 vs. 10	P=0.2259	ns
					Opsin Main Effect	F (1, 56) = 195.7, P<0.0001	Yes
LHA-GABA-DP	Self-stimulation	Number of stimulations	Fig. 5D middle	n=9 M5+F4; EYFP	Two-way RM ANOVA
				n=15 M7+F8; ChR2	Bonferroni's multiple comparision test
					Frequency x Opsin Interaction	F (1.301, 27.98) = 13.69, P=0.0004	Yes
					0: EYFP vs ChR2	P=0.7281	ns
					5: EYFP vs ChR2	P<0.0001	Yes	***, black
					10: EYFP vs ChR2	P<0.0001	Yes	***, black
					EYFP:0 vs 5	P>0.9999	ns
					EYFP:0 vs 10	P=0.0485	Yes
					EYFP:5 vs 10	P=0.2655	ns
					ChR2:0 vs 5	P<0.0001	Yes	***, green
					ChR2:0 vs 10	P<0.0001	Yes	***, green
					ChR2:5 vs 10	P=0.0074	Yes	**, green
					Frequency Main Effect	F (1.301, 27.98) = 19.56 , P<0.0001	Yes
					0 vs. 5	P=0.0003	Yes
					0 vs. 10	P=0.0002	Yes
					5 vs. 10	P=0.0052	Yes
					Opsin Main Effect	F (1, 22) = 24.66, P<0.0001	Yes
LHA-GABA-LPO	Self-stimulation	Number of stimulations	Fig. 5D Right	n=11 M5+F5; EYFP	Two-way RM ANOVA
				n=13 M6+F7; ChR2	Bonferroni's multiple comparision test
					Frequency x Opsin Interaction	F (1.495, 30.65) = 71.02, P<0.0001	Yes
					0: EYFP vs ChR2	P=0.5546	ns
					5: EYFP vs ChR2	P=0.0080	Yes	**, black
					10: EYFP vs ChR2	P<0.0001	Yes	***, black
					EYFP:0 vs 5	P=0.4265	ns
					EYFP:0 vs 10	P>0.9999	ns
					EYFP:5 vs 10	P>0.9999	ns
					ChR2:0 vs 5	P=0.0119	Yes	*, green
					ChR2:0 vs 10	P<0.0001	Yes	***, green
					ChR2:5 vs 10	P<0.0001	Yes	***, green
					Frequency Main Effect	F (1.495, 30.65) = 71.76, P<0.0001	Yes
					0 vs. 5	P=0.0088	Yes
					0 vs. 10	P=0.0001	Yes
					5 vs. 10	P=0.0004	Yes
					Opsin Main Effect	F (1, 21) = 93.69, P<0.0001	Yes

### Sheet: Fig. S2
Target	Test	Measure	Figure	Group size (n)	Statistic	Result	Significant	Symbol for Significance
LHA/DP/LPO	Food Preference Test	Food intake (g)	Fig. S2 left	n=12 M7+F5; LHA	Two-way RM ANOVA
				n=15 M7+F8; DP	Bonferroni's multiple comparision test
				n=14 M7+F7; LPO
					Frequency x Region Interaction	F (4.690, 89.12) = 1.739, P=0.1383	ns
					Frequency Main Effect	F (2.345, 89.12) = 66.67, P<0.0001	Yes
					0 vs. 5	P<0.0001	Yes
					0 vs. 10	P<0.0001	Yes
					0 vs. 20	P<0.0001	Yes
					5 vs. 10	P=0.0002	Yes
					5 vs. 20	P<0.0001	Yes
					10 vs. 20	P=0.0284	Yes
					Opsin Main Effect	F (2, 38) = 3.125, P=0.0554	ns
LHA/DP/LPO	Food Preference Test	Cellulose intake (g)	Fig. S2 right	n=12 M7+F5; LHA	Two-way RM ANOVA
				n=15 M7+F8; DP	Bonferroni's multiple comparision test
				n=14 M7+F7; LPO
					Frequency x Region Interaction	F (3.497, 66.44) = 2.447, P=0.0625	ns
					Frequency Main Effect	F (1.749, 66.44) = 8.140, P=0.0011	Yes
					0 vs. 5	P=0.0038	Yes
					0 vs. 10	P=0.0238	Yes
					0 vs. 20	P=0.0140	Yes
					5 vs. 10	P=0.1061	No
					5 vs. 20	P=0.0652	No
					10 vs. 20	P>0.9999	No
					Opsin Main Effect	F (2, 38) = 3.652, P=0.0354	Yes

### Sheet: Fig. S3
Target	Test	Measure	Figure	Group size (n)	Statistic	Result	Significant	Symbol for Significance
LHA/DP/LPO	Non-Food behavior Test	Gnawing / shredding (min)	Fig. S3	n=12 M7+F5; LHA	Two-way RM ANOVA
				n=15 M7+F8; DP	Bonferroni's multiple comparision test
				n=14 M7+F7; LPO
					Frequency x Region Interaction	F (4.692, 89.14) = 4.410, P=0.0016	Yes
					0
					LHA-ChR2 vs. DP-ChR2	P>0.9999	ns
					LHA-ChR2 vs. LPO-ChR2	P>0.9999	ns
					DP-ChR2 vs. LPO-ChR2	P>0.9999	ns
					5
					LHA-ChR2 vs. DP-ChR2	P=0.0043	Yes	**, black
					LHA-ChR2 vs. LPO-ChR2	P=0.0043	Yes	**, black
					DP-ChR2 vs. LPO-ChR2	P>0.9999	ns
					10
					LHA-ChR2 vs. DP-ChR2	P=0.0444	Yes	+, dark green
					LHA-ChR2 vs. LPO-ChR2	P>0.9999	ns
					DP-ChR2 vs. LPO-ChR2	P=0.2371	ns
					20
					LHA-ChR2 vs. DP-ChR2	P=0.0490	Yes	+, dark green
					LHA-ChR2 vs. LPO-ChR2	P>0.9999	ns
					DP-ChR2 vs. LPO-ChR2	P=0.3535	ns
					LHA-ChR2
					0 vs. 5	P=0.0002	Yes
					0 vs. 10	P<0.0001	Yes
					0 vs. 20	P<0.0001	Yes
					5 vs. 10	P=0.0009	Yes
					5 vs. 20	P=0.0096	Yes
					10 vs. 20	P=0.5120	ns
					DP-ChR2
					0 vs. 5	P=0.0028	Yes
					0 vs. 10	P=0.0004	Yes
					0 vs. 20	P<0.0001	Yes
					5 vs. 10	P=0.0012	Yes
					5 vs. 20	P=0.0002	Yes
					10 vs. 20	P=0.4284	ns
					LPO-ChR2
					0 vs. 5	P=0.0424	Yes
					0 vs. 10	P<0.0001	Yes
					0 vs. 20	P<0.0001	Yes
					5 vs. 10	P<0.0001	Yes
					5 vs. 20	P<0.0001	Yes
					10 vs. 20	P=0.3260	ns
					Frequency Main Effect	F (2.346, 89.14) = 160.2, P<0.0001	Yes
					0 vs. 5	P<0.0001	Yes
					0 vs. 10	P<0.0001	Yes
					0 vs. 20	P<0.0001	Yes
					5 vs. 10	P<0.0001	Yes
					5 vs. 20	P<0.0001	Yes
					10 vs. 20	P=0.0066	Yes
					Region Main Effect	F (2, 38) = 5.231, P=0.0098	Yes

### Sheet: Fig. S4
Target	Test	Measure	Figure	Group size (n)	Statistic	Result	Significant	Symbol for Significance
LHAGABA	Non-Food behavior Test	walking	Fig. S4A left	n=11 M5+F6; EYFP	Two-way RM ANOVA
		(min)		n=12 M7+F5; ChR2	Bonferroni's multiple comparision test
					Frequency x Opsin Interaction	F (2.217, 46.55) = 10.15, P=0.0001	Yes
					0: EYFP vs ChR2	P=0.8217	ns
					5: EYFP vs ChR2	P=0.5745	ns
					10: EYFP vs ChR2	P<0.0001	Yes	***, black
					20: EYFP vs ChR2	P<0.0001	Yes	***, black
					EYFP:0 vs 5	P=0.2557	ns
					EYFP:0 vs 10	P=0.0294	*
					EYFP:0 vs 20	P=0.0063	**
					EYFP:5 vs 10	P>0.9999	ns
					EYFP:5 vs 20	P>0.9999	ns
					EYFP:10 vs 20	P>0.9999	ns
					ChR2:0 vs 5	P=0.2217	ns	ns, green
					ChR2:0 vs 10	P<0.0001	Yes	***, green
					ChR2:0 vs 20	P<0.0001	Yes	***, green
					ChR2:5 vs 10	P=0.0225	Yes	*, green
					ChR2:5 vs 20	P=0.0092	Yes	**, green
					ChR2:10 vs 20	P=0.4695	ns	ns, green
					Frequency Main Effect	F (2.217, 46.55) = 33.21, P<0.0001	Yes
					0 vs. 5	P=0.0226	Yes
					0 vs. 10	P<0.0001	Yes
					0 vs. 20	P<0.0001	Yes
					5 vs. 10	P=0.0202	Yes
					5 vs. 20	P=0.0069	Yes
					10 vs. 20	P=0.6382	ns
					Opsin Main Effect	F (1, 21) = 10.93, P=0.0034	Yes
LHAGABA-DP	Non-Food behavior Test	walking	Fig. S4A middle	n=9 M5+F4; EYFP	Two-way RM ANOVA
		(min)		n=15 M7+F8; ChR2	Bonferroni's multiple comparision test
					Frequency x Opsin Interaction	F (1.999, 43.98) = 6.078, P=0.0047	Yes
					0: EYFP vs ChR2	P=0.9184	ns
					5: EYFP vs ChR2	P=0.0545	ns
					10: EYFP vs ChR2	P=0.2375	ns
					20: EYFP vs ChR2	P=0.0047	Yes	**, black
					EYFP:0 vs 5	P=0.0506	ns
					EYFP:0 vs 10	P=0.7505	ns
					EYFP:0 vs 20	P>0.9999	ns
					EYFP:5 vs 10	P>0.9999	ns
					EYFP:5 vs 20	P>0.9999	ns
					EYFP:10 vs 20	P>0.9999	ns
					ChR2:0 vs 5	P>0.9999	ns	ns, green
					ChR2:0 vs 10	P=0.0969	ns	ns, green
					ChR2:0 vs 20	P=0.0024	Yes	**, green
					ChR2:5 vs 10	P=0.0264	Yes	*, green
					ChR2:5 vs 20	P<0.0001	Yes	***, green
					ChR2:10 vs 20	P=0.0270	Yes	*, green
					Frequency Main Effect	F (1.999, 43.98) = 9.323, P=0.0004	Yes
					0 vs. 5	P=0.2490	ns
					0 vs. 10	P=0.0252	*
					0 vs. 20	P=0.0014	**
					5 vs. 10	P=0.3651	ns
					5 vs. 20	P=0.0141	*
					10 vs. 20	P=0.0969	ns
					Opsin Main Effect	F (1, 22) = 1.251, P=0.2754	No
LHAGABA-LPO	Non-Food behavior Test	walking	Fig. S4A right	n=11 M5+F6; EYFP	Two-way RM ANOVA
		(min)		n=14 M7+F7; ChR2	Bonferroni's multiple comparision test
					Frequency x Opsin Interaction	F (2.804, 64.49) = 24.08, P<0.0001	Yes
					0: EYFP vs ChR2	P=0.5667	ns
					5: EYFP vs ChR2	P=0.0191	Yes	*, black
					10: EYFP vs ChR2	P=0.0044	Yes	**, black
					20: EYFP vs ChR2	P=0.0003	Yes	***, black
					EYFP:0 vs 5	P>0.9999	ns
					EYFP:0 vs 10	P>0.9999	ns
					EYFP:0 vs 20	P=0.1309	ns
					EYFP:5 vs 10	P>0.9999	ns
					EYFP:5 vs 20	P=0.9385	ns
					EYFP:10 vs 20	P=0.2421	ns
					ChR2:0 vs 5	P=0.0170	Yes	*, green
					ChR2:0 vs 10	P=0.0011	Yes	**, green
					ChR2:0 vs 20	P<0.0001	Yes	***, green
					ChR2:5 vs 10	P<0.0001	Yes	***, green
					ChR2:5 vs 20	P<0.0001	Yes	***, green
					ChR2:10 vs 20	P=0.0036	Yes	**, green
					Frequency Main Effect	F (2.804, 64.49) = 42.12, P<0.0001	Yes
					0 vs. 5	P=0.2739	ns
					0 vs. 10	P=0.0087	Yes
					0 vs. 20	P<0.0001	Yes
					5 vs. 10	P=0.0019	Yes
					5 vs. 20	P<0.0001	Yes
					10 vs. 20	P=0.0004	Yes
					Opsin Main Effect	F (1, 23) = 4.476, P=0.0454	Yes
LHAGABA	Non-Food behavior Test	Rearing	Fig. S4B left	n=11 M5+F6; EYFP	Two-way RM ANOVA
		(min)		n=12 M7+F5; ChR2	Bonferroni's multiple comparision test
					Frequency x Opsin Interaction	F (2.209, 46.39) = 5.757, P=0.0046	Yes
					0: EYFP vs ChR2	P=0.5929	ns
					5: EYFP vs ChR2	P=0.2177	ns
					10: EYFP vs ChR2	P=0.0014	Yes	**, black
					20: EYFP vs ChR2	P=0.0026	Yes	**, black
					EYFP:0 vs 5	P>0.9999	ns
					EYFP:0 vs 10	P>0.9999	ns
					EYFP:0 vs 20	P>0.9999	ns
					EYFP:5 vs 10	P>0.9999	ns
					EYFP:5 vs 20	P>0.9999	ns
					EYFP:10 vs 20	P>0.9999	ns
					ChR2:0 vs 5	P=0.1663	ns	ns, green
					ChR2:0 vs 10	P<0.0001	Yes	***, green
					ChR2:0 vs 20	P<0.0001	Yes	***, green
					ChR2:5 vs 10	P=0.0836	Yes	ns, green
					ChR2:5 vs 20	P=0.0972	ns	ns, green
					ChR2:10 vs 20	P>0.9999	ns	ns, green
					Frequency Main Effect	F (2.209, 46.39) = 12.78, P<0.0001	Yes
					0 vs. 5	P=0.0876	ns
					0 vs. 10	P=0.0016	Yes
					0 vs. 20	P=0.0006	Yes
					5 vs. 10	P=0.1173	ns
					5 vs. 20	P=0.1480	ns
					10 vs. 20	P>0.9999	ns
					Opsin Main Effect	F (1, 21) = 9.998, P=0.0047	Yes
LHAGABA-DP	Non-Food behavior Test	Rearing	Fig. S4B middle	n=9 M5+F4; EYFP	Two-way RM ANOVA
		(min)		n=15 M7+F8; ChR2	Bonferroni's multiple comparision test
					Frequency x Opsin Interaction	F (1.769, 38.91) = 5.987, P=0.0071	Yes
					0: EYFP vs ChR2	P=0.1056	ns
					5: EYFP vs ChR2	P=0.1338	ns
					10: EYFP vs ChR2	P=0.0145	Yes	*, black
					20: EYFP vs ChR2	P=0.0069	Yes	**, black
					EYFP:0 vs 5	P>0.9999	ns
					EYFP:0 vs 10	P>0.9999	ns
					EYFP:0 vs 20	P>0.9999	ns
					EYFP:5 vs 10	P>0.9999	ns
					EYFP:5 vs 20	P>0.9999	ns
					EYFP:10 vs 20	P>0.9999	ns
					ChR2:0 vs 5	P>0.9999	ns	ns, green
					ChR2:0 vs 10	P=0.1188	ns	ns, green
					ChR2:0 vs 20	P=0.0111	Yes	*, green
					ChR2:5 vs 10	P=0.1511	ns	ns, green
					ChR2:5 vs 20	P=0.0214	Yes	*, green
					ChR2:10 vs 20	P=0.3526	ns	ns, green
					Frequency Main Effect	F (1.769, 38.91) = 2.451, P=0.1053	ns
					0 vs. 5	P>0.9999	ns
					0 vs. 10	P>0.9999	ns
					0 vs. 20	P=0.1221	ns
					5 vs. 10	P>0.9999	ns
					5 vs. 20	P=0.0999	ns
					10 vs. 20	P=0.1159	ns
					Opsin Main Effect	F (1, 22) = 12.91, P=0.0016	Yes
LHAGABA-LPO	Non-Food behavior Test	Rearing	Fig. S4B right	n=11 M5+F6; EYFP	Two-way RM ANOVA
		(min)		n=14 M7+F7; ChR2	Bonferroni's multiple comparision test
					Frequency x Opsin Interaction	F (2.257, 51.91) = 5.191, P=0.0067	Yes
					0: EYFP vs ChR2	P=0.4502	ns
					5: EYFP vs ChR2	P=0.9592	ns
					10: EYFP vs ChR2	P=0.0014	Yes	**, black
					20: EYFP vs ChR2	P=0.0158	Yes	*, black
					EYFP:0 vs 5	P>0.9999	ns
					EYFP:0 vs 10	P=0.5145	ns
					EYFP:0 vs 20	P=0.8619	ns
					EYFP:5 vs 10	P>0.9999	ns
					EYFP:5 vs 20	P>0.9999	ns
					EYFP:10 vs 20	P>0.9999	ns
					ChR2:0 vs 5	P>0.9999	ns	ns, green
					ChR2:0 vs 10	P=0.0011	Yes	**, green
					ChR2:0 vs 20	P=0.0001	Yes	***, green
					ChR2:5 vs 10	P<0.0001	Yes	***, green
					ChR2:5 vs 20	P=0.0008	Yes	***, green
					ChR2:10 vs 20	P>0.9999	ns	ns, green
					Frequency Main Effect	F (2.257, 51.91) = 15.22, P<0.0001	Yes
					0 vs. 5	P>0.9999	ns
					0 vs. 10	P=0.0004	Yes
					0 vs. 20	P=0.0004	Yes
					5 vs. 10	P=0.0003	Yes
					5 vs. 20	P=0.0040	Yes
					10 vs. 20	P>0.9999	ns
					Opsin Main Effect	F (1, 23) = 5.425, P=0.0290	Yes
LHAGABA	Non-Food behavior Test	Grooming	Fig. S4C left	n=11 M5+F6; EYFP	Two-way RM ANOVA
		(min)		n=12 M7+F5; ChR2	Bonferroni's multiple comparision test
					Frequency x Opsin Interaction	F (2.429, 51.01) = 2.090, P=0.1247	No
					Frequency Main Effect	F (2.429, 51.01) = 0.8675, P=0.4445	No
					Opsin Main Effect	F (1, 21) = 21.63, P=0.0001	Yes
LHAGABA-DP	Non-Food behavior Test	Grooming	Fig. S4C middle	n=9 M5+F4; EYFP	Two-way RM ANOVA
		(min)		n=15 M7+F8; ChR2	Bonferroni's multiple comparision test
					Frequency x Opsin Interaction	F (2.665, 58.63) = 3.194, P=0.0350	Yes
					0: EYFP vs ChR2	P=0.4272	ns
					5: EYFP vs ChR2	P=0.0686	ns
					10: EYFP vs ChR2	P=0.0133	Yes	*, black
					20: EYFP vs ChR2	P=0.0210	Yes	*, black
					EYFP:0 vs 5	P>0.9999	ns
					EYFP:0 vs 10	P=0.5042	ns
					EYFP:0 vs 20	P>0.9999	ns
					EYFP:5 vs 10	P=0.8186	ns
					EYFP:5 vs 20	P>0.9999	ns
					EYFP:10 vs 20	P=0.7816	ns
					ChR2:0 vs 5	P=0.0558	ns	ns, green
					ChR2:0 vs 10	P=0.0105	Yes	*, green
					ChR2:0 vs 20	P=0.0003	Yes	***, green
					ChR2:5 vs 10	P=0.3365	ns	ns, green
					ChR2:5 vs 20	P=0.0273	Yes	*, green
					ChR2:10 vs 20	P>0.9999	ns	ns, green
					Frequency Main Effect	F (2.665, 58.63) = 6.171, P=0.0015	Yes
					0 vs. 5	P=0.1901	ns
					0 vs. 10	P=0.0018	Yes
					0 vs. 20	P=0.0475	Yes
					5 vs. 10	P=0.0910	ns
					5 vs. 20	P>0.9999	ns
					10 vs. 20	P>0.9999	ns
					Opsin Main Effect	F (1, 22) = 11.94, P=0.0022	Yes
LHAGABA-LPO	Non-Food Preference Test	Grooming	Fig. S4C right	n=11 M5+F6; EYFP	Two-way RM ANOVA
		(min)		n=14 M7+F7; ChR2	Bonferroni's multiple comparision test
					Frequency x Opsin Interaction	F (1.612, 37.07) = 2.179, P=0.1363	No
					Frequency Main Effect	F (1.612, 37.07) = 12.26, P=0.0002	Yes
					Opsin Main Effect	F (1, 23) = 9.795, P=0.0047	Yes
LHAGABA	Non-Food behavior Test	Carrying	Fig. S4D left	n=11 M5+F6; EYFP	Two-way RM ANOVA
		(min)		n=12 M7+F5; ChR2	Bonferroni's multiple comparision test
					Frequency x Opsin Interaction	F (2.120, 44.53) = 3.759, P=0.0288	Yes
					0: EYFP vs ChR2	P=0.3676	ns
					5: EYFP vs ChR2	P=0.0433	Yes	*, black
					10: EYFP vs ChR2	P=0.0008	Yes	***, black
					20: EYFP vs ChR2	P=0.0122	Yes	*, black
					EYFP:0 vs 5	P>0.9999	ns
					EYFP:0 vs 10	P>0.9999	ns
					EYFP:0 vs 20	P>0.9999	ns
					EYFP:5 vs 10	P>0.9999	ns
					EYFP:5 vs 20
					EYFP:10 vs 20	P>0.9999	ns
					ChR2:0 vs 5	P=0.2600	ns	ns, green
					ChR2:0 vs 10	P=0.0045	Yes	**, green
					ChR2:0 vs 20	P=0.0731	ns	ns, green
					ChR2:5 vs 10	P>0.9999	ns	ns, green
					ChR2:5 vs 20	P>0.9999	ns	ns, green
					ChR2:10 vs 20	P>0.9999	ns	ns, green
					Frequency Main Effect	F (2.120, 44.53) = 3.732, P=0.0295	Yes
					0 vs. 5	P=0.2853	ns
					0 vs. 10	P=0.0159	Yes
					0 vs. 20	P=0.1016	ns
					5 vs. 10	P>0.9999	ns
					5 vs. 20	P>0.9999	ns
					10 vs. 20	P=0.9838	ns
					Opsin Main Effect	F (1, 21) = 17.04, P=0.0005	Yes
LHAGABA-DP	Non-Food behavior Test	Carrying	Fig. S4D middle	n=9 M5+F4; EYFP	Two-way RM ANOVA
		(min)		n=15 M7+F8; ChR2	Bonferroni's multiple comparision test
					Frequency x Opsin Interaction	F (1.537, 33.80) = 3.960, P=0.0383	Yes
					0: EYFP vs ChR2	P=0.9610	ns
					5: EYFP vs ChR2	P=0.2061	ns
					10: EYFP vs ChR2	P=0.0112	Yes	*, black
					20: EYFP vs ChR2	P=0.0090	Yes	**, black
					EYFP:0 vs 5	P>0.9999	ns
					EYFP:0 vs 10	P>0.9999	ns
					EYFP:0 vs 20	P>0.9999	ns
					EYFP:5 vs 10	P>0.9999	ns
					EYFP:5 vs 20	P>0.9999	ns
					EYFP:10 vs 20	P>0.9999	ns
					ChR2:0 vs 5	P>0.9999	ns	ns, green
					ChR2:0 vs 10	P=0.0643	ns	ns, green
					ChR2:0 vs 20	P=0.0506	ns	ns, green
					ChR2:5 vs 10	P=0.0770	ns	ns, green
					ChR2:5 vs 20	P=0.0572	ns	ns, green
					ChR2:10 vs 20	P>0.9999	ns	ns, green
					Frequency Main Effect	F (1.537, 33.80) = 4.125, P=0.0342	Yes
					0 vs. 5	P>0.9999	ns
					0 vs. 10	P=0.0765	ns
					0 vs. 20	P=0.0619	ns
					5 vs. 10	P=0.0870	ns
					5 vs. 20	P=0.0677	ns
					10 vs. 20	P>0.9999	ns
					Opsin Main Effect	F (1, 22) = 8.685, P=0.0075	Yes
LHAGABA-LPO	Non-Food behavior Test	Carrying	Fig. S4D right	n=11 M5+F6; EYFP	Two-way RM ANOVA
		(min)		n=14 M7+F7; ChR2	Bonferroni's multiple comparision test
					Frequency x Opsin Interaction	F (2.010, 46.22) = 7.067, P=0.0021	Yes
					0: EYFP vs ChR2	P=0.7896	ns
					5: EYFP vs ChR2	P=0.0703	ns
					10: EYFP vs ChR2	P=0.0024	Yes	**, black
					20: EYFP vs ChR2	P=0.0036	Yes	**, black
					EYFP:0 vs 5	P>0.9999	ns
					EYFP:0 vs 10	P>0.9999	ns
					EYFP:0 vs 20	P>0.9999	ns
					EYFP:5 vs 10	P>0.9999	ns
					EYFP:5 vs 20	P>0.9999	ns
					EYFP:10 vs 20	P>0.9999	ns
					ChR2:0 vs 5	P=0.3008	ns	ns, green
					ChR2:0 vs 10	P=0.0143	Yes	*, green
					ChR2:0 vs 20	P=0.0081	Yes	**, green
					ChR2:5 vs 10	P=0.0267	Yes	*, green
					ChR2:5 vs 20	P=0.0156	Yes	*, green
					ChR2:10 vs 20	P>0.9999	ns	ns, green
					Frequency Main Effect	F (2.010, 46.22) = 9.189, P=0.0004	Yes
					0 vs. 5	P=0.2475	ns
					0 vs. 10	P=0.0264	Yes
					0 vs. 20	P=0.0081	Yes
					5 vs. 10	P=0.0443	Yes
					5 vs. 20	P=0.0137	Yes
					10 vs. 20	P>0.9999	ns
					Opsin Main Effect	F (1, 23) = 15.43, P=0.0007	Yes

### Sheet: Fig. S5
Target	Test	Measure	Figure	Group size (n)	Statistic	Result	Significant	Symbol for Significance
LHA/DP/LPO	Cricket hunting	Crickets killed (#)	Fig. S5 left	n=9 M5+F4; LHA	Two-way RM ANOVA
				n=15 M7+F8; DP	Bonferroni's multiple comparision test
				n=14 M7+F7; LPO
					Frequency x Region Interaction	F (3.6, 65) = 4.2, P=0.006	Yes
					5
					LHA-ChR2 vs. DP-Stim	P=0.089	ns
					LHA-ChR2 vs. LPO-ChR2	P=0.125	ns
					DP-Stim vs. LPO-ChR2	P>0.999	ns
					10
					LHA-ChR2 vs. DP-Stim	P=0.123	ns
					LHA-ChR2 vs. LPO-ChR2	P=0.263	ns
					DP-Stim vs. LPO-ChR2	P>0.999	ns
					20
					LHA-ChR2 vs. DP-Stim	P>0.999	ns
					LHA-ChR2 vs. LPO-ChR2	P>0.999	ns
					DP-Stim vs. LPO-ChR2	P>0.999	ns
					LHA-ChR2
					5 vs. 10	P=0.026	Yes
					5 vs. 20	P=0.003	Yes
					10 vs. 20	P>0.999	ns
					DP-Stim
					5 vs. 10	P<0.001	Yes
					5 vs. 20	P<0.001	Yes
					10 vs. 20	P<0.001	Yes
					LPO-ChR2
					5 vs. 10	P=0.001	Yes
					5 vs. 20	P<0.001	Yes
					10 vs. 20	P=0.003	Yes
					Frequency Main Effect	F (1.8, 65) = 75, P<0.001	Yes
					5 vs. 10	P<0.001	Yes
					5 vs. 20	P<0.001	Yes
					10 vs. 20	P<0.001	Yes
					Region Main Effect	F (2, 36) = 1.7, P=0.200	No
LHA/DP/LPO	Cricket hunting	Crickets eaten (#)	Fig. S5 right	n=9 M5+F4; LHA	Two-way RM ANOVA
				n=15 M7+F8; DP	Bonferroni's multiple comparision test
				n=14 M7+F7; LPO
					Frequency x Region Interaction	F (3.9, 70) = 5.4, P<0.001	Yes
					5
					LHA-ChR2 vs. DP-ChR2	P=0.142	ns
					LHA-ChR2 vs. LPO-ChR2	P=0.244	ns
					DP-ChR2 vs. LPO-ChR2	P>0.999	ns
					10
					LHA-ChR2 vs. DP-ChR2	P=0.038	Yes	+, dark green
					LHA-ChR2 vs. LPO-ChR2	P=0.236	ns
					DP-ChR2 vs. LPO-ChR2	P>0.999	ns
					20
					LHA-ChR2 vs. DP-ChR2	P>0.999	ns
					LHA-ChR2 vs. LPO-ChR2	P>0.999	ns
					DP-ChR2 vs. LPO-ChR2	P>0.999	ns
					LHA-ChR2
					5 vs. 10	P=0.006	Yes
					5 vs. 20	P<0.001	Yes
					10 vs. 20	P>0.999	ns
					DP-ChR2
					5 vs. 10	P=0.003	Yes
					5 vs. 20	P<0.001	Yes
					10 vs. 20	P<0.001	Yes
					LPO-ChR2
					5 vs. 10	P=0.001	Yes
					5 vs. 20	P<0.001	Yes
					10 vs. 20	P<0.001	Yes
					Frequency Main Effect	F (2.0, 70) = 102, P<0.001	Yes
					5 vs. 10	P<0.001	Yes
					5 vs. 20	P<0.001	Yes
					10 vs. 20	P<0.001	Yes
					Region Main Effect	F (2, 36) = 1.7, P=0.191	No

### Sheet: Fig. S6
Target	Test	Measure	Figure	Group size (n)	Statistic	Result	Significant	Symbol for Significance
LHA/DP/LPO	Real Time Place Preference	Time in stim zone (%)	Fig. S6 left	n=10 M6+F4; LHA	Two-way RM ANOVA
				n=15 M7+F8; DP	Bonferroni's multiple comparision test
				n=14 M7+F7; LPO
					Frequency x Region Interaction	F (3.523, 63.41) = 5.009, P=0.0022	Yes
					0
					LHA-ChR2 vs. DP-ChR2	P>0.9999	ns
					LHA-ChR2 vs. LPO-ChR2	P>0.9999	ns
					DP-Stim vs. LPO-ChR2	P>0.9999	ns
					5
					LHA-ChR2 vs. DP-ChR2	P=0.0006	Yes	***, black
					LHA-ChR2 vs. LPO-ChR2	P<0.0001	Yes	***, black
					DP-Stim vs. LPO-ChR2	P>0.9999	ns
					10
					LHA-ChR2 vs. DP-ChR2	P=0.0103	Yes	+, dark green
					LHA-ChR2 vs. LPO-ChR2	P=0.6707	ns
					DP-Stim vs. LPO-ChR2	P=0.0181	Yes	#, medium green
					LHA-ChR2
					0 vs. 5	P=0.0002	Yes
					0 vs. 10	P=0.0002	Yes
					5 vs. 10	P=0.2878	ns
					DP-ChR2
					0 vs. 5	P=0.0002	Yes
					0 vs. 10	P<0.0001	Yes
					5 vs. 10	P=0.0560	ns
					LPO-ChR2
					0 vs. 5	P<0.0001	Yes
					0 vs. 10	P<0.0001	Yes
					5 vs. 10	P=0.0002	Yes
					Frequency Main Effect	F (1.761, 63.41) = 147.7, P<0.0001	Yes
					0 vs. 5	P<0.0001	Yes
					0 vs. 10	P<0.0001	Yes
					5 vs. 10	P<0.0001	Yes
					Region Main Effect	F (2, 36) = 4.760, P=0.0147	Yes
LHA/DP/LPO	Self-stimulation	Earned stimulation	Fig. S6 right	n=10 M6+F4; LHA	Two-way RM ANOVA
				n=15 M7+F8; DP	Bonferroni's multiple comparision test
				n=13 M6+F7; LPO
					Frequency x Region Interaction	F (2.846, 49.09) = 18.53, P<0.0001	Yes
					0
					LHA-ChR2 vs. DP-ChR2	P>0.9999	ns
					LHA-ChR2 vs. LPO-ChR2	P>0.9999	ns
					DP-ChR2 vs. LPO-ChR2	P>0.9999	ns
					5
					LHA-ChR2 vs. DP-ChR2	P<0.0001	Yes	***, black
					LHA-ChR2 vs. LPO-ChR2	P<0.0001	Yes	***, black
					DP-ChR2 vs. LPO-ChR2	P>0.9999	ns
					10
					LHA-ChR2 vs. DP-ChR2	P=0.0006	Yes	+++, dark green
					LHA-ChR2 vs. LPO-ChR2	P=0.2087	ns
					DP-ChR2 vs. LPO-ChR2	P=0.0002	Yes	###, medium green
					LHA-ChR2
					0 vs. 5	P<0.0001	Yes
					0 vs. 10	P<0.0001	Yes
					5 vs. 10	P=0.2608	ns
					DP-ChR2
					0 vs. 5	P<0.0001	Yes
					0 vs. 10	P<0.0001	Yes
					5 vs. 10	P=0.0074	Yes
					LPO-ChR2
					0 vs. 5	P=0.0119	Yes
					0 vs. 10	P<0.0001	Yes
					5 vs. 10	P<0.0001	Yes
					Frequency Main Effect	F (1.423, 49.09) = 160.3, P<0.0001	Yes
					0 vs. 5	P<0.0001	Yes
					0 vs. 10	P<0.0001	Yes
					5 vs. 10	P<0.0001	Yes
					Region Main Effect	F (2, 35) = 44.77, P<0.0001	Yes

### Sheet: Fig. S7
Target	Test	Measure	Figure	Group size (n)	Statistic	Result	Significant	Symbol for Significance
LHAGABA	Fos-IR LHA somata	% Fos+/DAPI+	Fig. S7 left	n=6 eYFP, n=6	Unpaired t-test	t10=3.191, P=0.0096	Yes	**
LHAGABA-DP	Fos-IR LHA somata	% Fos+/DAPI+	Fig. S7 middle	n=3 eYFP, n=9	Unpaired t-test	t10=0.9552, P=0.3620	No	n.s.
LHAGABA-LPO	Fos-IR LHA somata	% Fos+/DAPI+	Fig. S7 right	n=5 eYFP, n=8	Unpaired t-test	t11=5.803, P<0.0001	Yes	***
